# Systematic identification of regions where DNA methylation is correlated with transcription refines regulatory logic in normal and tumour tissues

**DOI:** 10.1101/2025.02.03.636201

**Authors:** Richard Heery, Martin H Schaefer

**Affiliations:** Department of Experimental Oncology, IEO European Institute of Oncology IRCCS, Via Adamello 16, 20139, Milan, Italy

## Abstract

DNA methylation at gene promoters is generally considered to be associated with transcriptional repression. However, lack of a clear picture of where promoter methylation is most important for transcriptional regulation has hindered our understanding of this relationship and resulted in the use of a wide variety of arbitrary promoter definitions. We demonstrate here that the use of different promoter definitions can lead to contradictory results between studies of promoter methylation. In response, we have developed Methodical, a computational method that combines RNA-seq and whole genome bisulfite sequencing (WGBS) data to identify genomic regions where DNA methylation is highly correlated with transcriptional activity. We refer to these regions as transcript-proximal methylation-associated regulatory sites (TMRs). We applied Methodical to one normal prostate tissue data set, one prostate tumour dataset and one prostate metastases dataset and characterized the identified TMRs. We show that the region just downstream of the TSS, particularly within the first exon and intron, is the most common location for TMRs and that TMRs are enriched for particular genomic features, chromatin states and transcription factor binding sites. Finally, we demonstrate that the methylation of TMRs is generally strongly correlated with transcription in diverse cancer types and that TMRs are highly subject to altered DNA methylation in cancer.
