## Supplementary Table 2 for "Systematic identification of regions where DNA methylation is correlated with transcription refines regulatory logic in normal and tumour tissues"

file_accession	biosample_accession	tissue	assay_title
ENCFF774YCZ	ENCBS428BRH	adrenal gland	WGBS
ENCFF669KDL	ENCBS674CSD	aorta	WGBS
ENCFF104UEX	ENCBS860CMY	heart right ventricle	WGBS
ENCFF398ERY	ENCBS663RCE	heart left ventricle	WGBS
ENCFF113RNL	ENCBS126DTB	small intestine	WGBS
ENCFF453HAD	ENCBS710XXZ	lung	WGBS
ENCFF080TDH	ENCBS507RPJ	pancreas	WGBS
ENCFF341TLB	ENCBS138TCD	psoas muscle	WGBS
ENCFF992DYS	ENCBS237TXC	lung	WGBS
ENCFF287TJO	ENCBS374UKE	spleen	WGBS
ENCFF689HVV	ENCBS914JTX	pancreas	WGBS
ENCFF746YKR	ENCBS235HYO	adipose tissue	WGBS
ENCFF901HLR	ENCBS147RHM	aorta	WGBS
ENCFF805QNK	ENCBS427BHH	heart right ventricle	WGBS
ENCFF527IVK	ENCBS647ATB	spleen	WGBS
ENCFF188FBI	ENCBS038LRK	sigmoid colon	WGBS
ENCFF939WLM	ENCBS469OOX	psoas muscle	WGBS
ENCFF416CUZ	ENCBS021GJJ	liver	WGBS
ENCFF651COD	ENCBS628VEX	adipose tissue	WGBS
ENCFF387UUA	ENCBS853LFM	small intestine	WGBS
ENCFF796CSP	ENCBS008QPC	psoas muscle	WGBS
ENCFF085YSH	ENCBS578HBL	stomach	WGBS
ENCFF164EPC	ENCBS428GZS	right cardiac atrium	WGBS
ENCFF509ORM	ENCBS547DHM	large intestine	WGBS
ENCFF577MMG	ENCBS969VFN	adipose tissue	WGBS
ENCFF467QFM	ENCBS441WEO	stomach	WGBS
ENCFF149QLA	ENCBS672KLQ	thymus	WGBS
ENCFF286MDT	ENCBS918JWZ	small intestine	WGBS
ENCFF052VVP	ENCBS372BVG	urinary bladder	WGBS
ENCFF336UWV	ENCBS256UPD	spleen	WGBS
ENCFF889UGC	ENCBS341OKA	ovary	WGBS
ENCFF891UDL	ENCBS372PVX	small intestine	WGBS
ENCFF748OTV	ENCBS549JSH	adrenal gland	WGBS
ENCFF731PVB	ENCBS388UDP	esophagus	WGBS
ENCFF908SEW	ENCBS457GBV	heart left ventricle	WGBS
ENCFF849DYX	ENCBS857GIO	esophagus	WGBS
ENCFF412RUM	ENCBS552KUZ	stomach	WGBS
ENCFF591AWP	ENCBS439PDF	sigmoid colon	WGBS
ENCFF009ICZ	ENCBS853LFM	small intestine	polyA plus RNA-seq
ENCFF061ZSB	ENCBS628VEX	adipose tissue	polyA plus RNA-seq
ENCFF084XQU	ENCBS147RHM	aorta	polyA plus RNA-seq
ENCFF091ALA	ENCBS914JTX	pancreas	polyA plus RNA-seq
ENCFF146MNX	ENCBS918JWZ	small intestine	polyA plus RNA-seq
ENCFF149EAW	ENCBS428BRH	adrenal gland	polyA plus RNA-seq
ENCFF275MEC	ENCBS857GIO	esophagus	polyA plus RNA-seq
ENCFF299YCQ	ENCBS578HBL	stomach	polyA plus RNA-seq
ENCFF306DIV	ENCBS341OKA	ovary	polyA plus RNA-seq
ENCFF346ANG	ENCBS663RCE	heart left ventricle	polyA plus RNA-seq
ENCFF403EQO	ENCBS372BVG	urinary bladder	polyA plus RNA-seq
ENCFF413JLW	ENCBS235HYO	adipose tissue	polyA plus RNA-seq
ENCFF418HIM	ENCBS672KLQ	thymus	polyA plus RNA-seq
ENCFF418PCA	ENCBS388UDP	esophagus	polyA plus RNA-seq
ENCFF419AEM	ENCBS552KUZ	stomach	polyA plus RNA-seq
ENCFF444EHS	ENCBS374UKE	spleen	polyA plus RNA-seq
ENCFF533HNU	ENCBS138TCD	psoas muscle	polyA plus RNA-seq
ENCFF547FBP	ENCBS441WEO	stomach	polyA plus RNA-seq
ENCFF578ZSP	ENCBS469OOX	psoas muscle	polyA plus RNA-seq
ENCFF596LUX	ENCBS256UPD	spleen	polyA plus RNA-seq
ENCFF620DRS	ENCBS038LRK	sigmoid colon	polyA plus RNA-seq
ENCFF620UOK	ENCBS126DTB	small intestine	polyA plus RNA-seq
ENCFF646SZM	ENCBS457GBV	heart left ventricle	polyA plus RNA-seq
ENCFF682WYB	ENCBS008QPC	psoas muscle	polyA plus RNA-seq
ENCFF700ZXN	ENCBS439PDF	sigmoid colon	polyA plus RNA-seq
ENCFF717QQV	ENCBS427BHH	heart right ventricle	polyA plus RNA-seq
ENCFF739MYH	ENCBS507RPJ	pancreas	polyA plus RNA-seq
ENCFF748VWG	ENCBS860CMY	heart right ventricle	polyA plus RNA-seq
ENCFF751VBP	ENCBS647ATB	spleen	polyA plus RNA-seq
ENCFF825RZF	ENCBS021GJJ	liver	polyA plus RNA-seq
ENCFF900HHS	ENCBS969VFN	adipose tissue	polyA plus RNA-seq
ENCFF906UKI	ENCBS549JSH	adrenal gland	polyA plus RNA-seq
ENCFF906UNV	ENCBS710XXZ	lung	polyA plus RNA-seq
ENCFF920OIL	ENCBS547DHM	large intestine	polyA plus RNA-seq
ENCFF935LMI	ENCBS428GZS	right cardiac atrium	polyA plus RNA-seq
ENCFF939QXU	ENCBS674CSD	aorta	polyA plus RNA-seq
ENCFF965YDS	ENCBS372PVX	small intestine	polyA plus RNA-seq
ENCFF970BIN	ENCBS237TXC	lung	polyA plus RNA-seq
